# A single cell view of the transcriptome during lateral root initiation in *Arabidopsis thaliana*

**DOI:** 10.1101/2020.10.02.324327

**Authors:** Hardik P. Gala, Amy Lanctot, Ken Jean-Baptiste, Sarah Guiziou, Jonah C. Chu, Joseph E. Zemke, Wesley George, Christine Queitsch, Josh T. Cuperus, Jennifer L. Nemhauser

## Abstract

Root architecture is a major determinant of fitness, and is under constant modification in response to favorable and unfavorable environmental stimuli. Beyond impacts on the primary root, the environment can alter the position, spacing, density and length of secondary or lateral roots. Lateral root development is among the best-studied examples of plant organogenesis, yet there are still many unanswered questions about its earliest steps. Among the challenges faced in capturing these first molecular events is the fact that this process occurs in a small number of cells with unpredictable timing. Single-cell sequencing methods afford the opportunity to isolate the specific transcriptional changes occurring in cells undergoing this fate transition. Using this approach, we successfully captured the transcriptomes of initiating lateral root primordia, and discovered many previously unreported upregulated genes associated with this process. We developed a method to selectively repress target gene transcription in the xylem pole pericycle cells where lateral roots originate, and demonstrated that expression of several of these targets was required for normal root development. We also discovered novel subpopulations of cells in the pericycle and endodermal cell files that respond to lateral root initiation, highlighting the coordination across cell files required for this fate transition.

**One sentence summary:** Single cell RNA sequencing reveals new molecular details about lateral root initiation, including the transcriptional impacts of the primordia on bordering cells.
