## Supplemental Data 2 for "A single cell view of the transcriptome during lateral root initiation in *Arabidopsis thaliana*"

### Sheet: Info_sheet
Supplemental Data 2. Reporter Primers and Guide RNAs
Sheet	Description
Promoter_Seq_and_cloning	Promoter sequences used for reporter plasmids and the primers used to clone these sequences for verificiation. (see Methods: Construction of plasmids)
Guide_RNAs_for_UAS:dCas9_plasmids_&_plant_lines	Guide RNAs sequence and primer used for each repression plant line. (see Methods: Construction of plasmids). Column G indicated how many guide RNA per gene used in each perturbation plasmids design. Column H each number indicated total T2 seedling count from single T1 seedling that were used for carrying out phentypic assay on perturbation lines

### Sheet: Promoter_Seq_and_cloning
Gene name	Gene ID	Promoter selected sequence	Promoter size (bp)	Primer code fwd	Primer fwd ID	Primer fwd seq	Primer code rev	Primer rev ID	Primer rev seq	Notes	Tm	Size	Reporter ID
HDT4, HDA13, HD2D	AT2G27840	GGACCTCTAATAATAGAACTTTTGCATTCTGTTTATGTGATAACGACATTGCCCAACCTTATCCCTAAAGTCAGACATTTTTGAGTAAACCAATTTGATGCCGTGTTGCTCTTCCTTCTCTTATTTGTTTAATCAACATTCTTTCTCTTTGATCATTGAAGCAAAGTTAATTACCCAAATCATAGGCAACTCTTATGACATGGCTATAAAATTAAAATATATCTAAAACCCATCAAATAAGGCCGATTCAAAATAAGCCCACTAAAAATAAGGCCCATTAATATACTATTCCAAAAGAAGTAACTAAAAACCCTACCTGTGAAAAGGAAGTTTAAAGGAGTAGTAAGAGTAACCTTATAAATAAGCCGCTCCATTATTTTTGTTTGTTTGAAACAAACT…	453	4401	pHDT4_fwd	cactctgtggtctcaggagtgGGACCTCTAATAATAGAACTTTTGCATTCTG	4367	pHDT4_rev	cacttcgtggtctcacattTAGCTAGTGAAAGAGGAAGATGTGGC	Promoter of only 150bp, started 100bp after the end of mRNA of the previous gene	66	453	2
HDA4, HD2B	AT5G22650	CATATGATTTAGAGAATGAGAATCGAATAATCTCAGAATATTTAAGTTAATATTTCATTTATCAATTTAGAATCTTTACCAAATATGCAAATAATTTTACATTAACGCAAATATTCCAAAATAAAGGAAGCGTTACGAAATTAAGGGCAAAACGACGCCGTGTAGACTCTCGAAGAACCCTAAAGAGACTTCTTAAACCTCATTCGATTATAAAATAGCCCCAAACCCACTGCCTCTTTCACTGCAATTTCTCTCTTTCGCTTCTAAAAAAAAACCTAACAACCTCTCTTCTCTCTTCCTCGTTCAACAACA	312	4400	pHD2B_fwd	cactctgtggtctcaggagtgCATATGATTTAGAGAATGAGAATCGAATAATC	4369	pHD2B_rev	cacttcgtggtctcacattTGTTGTTGAACGAGGAAGAG	Promoter with a part of the mRNA of the previous gene - 50bp to get a good primer	62	312	3
HDA3, HD2A	AT3G44750	TTTGTCGAAATCAGCAGCTCCATGGCTGCATCAATCGTGAAGCCTTGAGAGCTTGAAGACATTCCCCTGAGCTTCGACGGAGGAAGATTTCGCCTATACTGATTTCCGCCGTTTGAATTTGATCGGAGCATTTTGTTTTTTCACAAACTTTCATATCTTTAACGACGTCGTTAGTACTGAAGAAAAACCCTAAAGAGTAAAGACCCTAACGGCGTCGTATTAAAACCCTAAAACGGCTTCGTATTAAAACCCTCTGTCTTATAAATAATCTCTTAAAACCCTTTCTTCTTCTCTTACATTTTCAGCTGCTCATAAACCCTAAAAATCCTCTCTTTTTCTCAACCTTGATTCTTAGCC	357	4399	pHDA3_fwd	cactctgtggtctcaggagtgTTTGTCGAAATCAGCAGCTCCATG	4371	pHDA3_rev	cacttcgtggtctcacattTGGCTAAGAATCAAGGTTGAGAAAAAGAG	CDS in reverse orientation of another gene really close by, took a part of the 5'UTR which is not in the CDS of the other gene	67	357	4
RACK1B_AT	AT1G48630	TCTATTTCAATTTTTGACAATAACTTCTCGGTAGAGTTCTCATGGGGTTTGCCCAAAAGAGAGAAAAAAAAGTTGTCATGTCATGTACTCATGTGGTTATCAAATTGACTTGTAACAAGCTATACCAATTCTGGTTAAGCGTTCCAAACAGAAAGATATAAATCTCGGTTCCATAATTGTCCCAACATGAAACCAAGTTGGGTAGAATACCGGGCCTTAATGCTGGCCCAAATGAAGAGACCCAAACTATTGACAAATGAAAACAAAGAACCCTAATTATCTCTAACTATAAATACTCTCGGTTTCTCGTTACCTCCATTTTGCCCTCTCCCATTTTTGTCGCCGAAACCCTAAATCTCGACCTCAAACCCTGAACC	377	4398	pRACK1B_fwd	cactctgtggtctcaggagtgTCTATTTCAATTTTTGACAATAACTTCTCG	4373	pRACK1B_rev	cacttcgtggtctcacattTGGTTCAGGGTTTGAGGTC	close mRNA in reverse orientation - took the seq until the mRNA of the other gene	62	377	5
RACK1C_AT	AT3G18130	CCTTAATAAGAATCAAAGCTAAATTATGAACAAACTACGATTGTGTTATTTGTGTTTTAGTAAACTCTTGTACATTTCAATCGAATTCGTTCAAATTGCTCTTATGTTCCCTCTCTGATCAAACATTTCTCAACTATATCACAACAAAAATGCTCCAACAAAATTTATTTCAGAAGAGGCCCATTTATACCTGACTCGGAAACTCCGGCCCAAATGAGCCAGTCTCCTCGCAGAAACCACACTAAACCCTAATTTGATTCATTTTTAGACCTAGAGTATAAATACCAAACATTTCAATCGACCTCGTAATCTCTCGCTCTGTTACGCCATTTTCGTGAGTAAGAAGAAGAAACCCGAAAACCTCAAACC	369	4397	pRACK1C_fwd	cactctgtggtctcaggagtgCCTTAATAAGAATCAAAGCTAAATTATGAACAAACTAC	4375	pRACK1C_rev	cacttcgtggtctcacattTGGTTTGAGGTTTTCGGGTTTCTTC	close mRNA/CDS in reverse orientation - took the seq until the beginning of the CDS of the other gene	65	369	6
AIL6	AT5G10510	CCCTTTATCACTAAATCATATTAGCATAGAATCACTAAATAATATAGCATAGAATCATATAATATTTCAAATCTTATTCAAAATGATAGTTAGGTCGTAACAAATCCATCTATCTCTATTCTTTAGCTTTTTCATTTTTTGAATCCATAAACAAACATCATTTTACGGTAATAATCATACAGACGATTATACGGTAAAGATCATATACACACACAATCATATACACAAAAACATCATTTTACGGTAATATTAGAACGTAATACTCGTTTTGGTGGCCTTCACGCCATAGACGTTTGGTAATTAATTATTACTGTTTTCAAGTAAACATGATTACATAGAACATTCTCACATATATCTAGTACTCAATAACTCGTAAAACTCTCAAATATCTAGTATTCA…	1993	4394	pAIL6_fwd	cactctgtggtctcaggagtgCCCTTTATCACTAAATCATATTAGCATAG	4381	pAIL6_rev	cacttcgtggtctcacattTAAACTTTCTTATAAAAACAATTTTACTTTTTCTCTC	OK	61	1993	9
TMO6	AT5G60200	GCATTAGGTCGAATAGGAATTTTCTAAAAGTGTTATATTGGTGTAAACAATATAACACTTACAGTAACGATCAACAAAAATTACAGTAACGATCACTCTATAAACTATAATAAAAATGACTAGTACCATCATGTCGAGATAGATTGCAATATGATTCATATATATGATGACATGAGAGAGAGCTCTCTTATCTATACGATCTGCTTTAACTTCTTTTTATTGCCCATGAAATTCTAGTTTTGTCACTTGTTGTCTTAAGACACATTATAAAGCAACTGAAAATATTATAACTTTGACTGGTCAACCCAAAACTCAATGTCTTTTTCTTCCATTCCTATTTTCCAGTGGTCCCACCACTTCAGTTATTATAATGTTCGATTCCTGAATTTATGATTTTGA…	3074	4423	pTMO6long_fwd	cactctgtggtctcaggagtgGCATTAGGTCGAATAGG	4385	pTMO6_rev	cacttcgtggtctcacattTAAGAGCTGAATCTGAGAAGTTGCTTG	OK - from paper Smet et al., 2019	55	3074	12
BRXL1	AT2G35600	CCGTAACACGACCCGTTTGAACTAACGTCATCCAATTAAAAGCCGCCACTAGGCTACTTCCTGCACACGTAAGAGAACTCTCTCTCTCTCTCTCTTTTTATCTCCGTCACCGGCAAACACCAATGGGCCCTCCCTGCCGTCTCTTATCGAGACCAAATTTCAAGGTTTACTCAAAGAGAAAGAAAAAAAGTATCTCCGTCAACTCACGTCGTAAGTAATCTAACGCCGTTAATATCTCTATATTTTCCTCCACCTTATAAATTACTCACGGTCGGTCCTCCAAATGCCTTCTCTCTTTCTCTCCGTCATACTTCTCTAAACAAAACCCGGAGCTCCGTAACAGTTACTGGGTGACCCGACTACCCGGATTCTTACCCCGTGATTTATGCTTGTATTTAA…	2366	4425	pBRXL1_fwd	cactctgtggtctcaggagtgCCGTAACACGACCCGTTTG	4427	pBRXL1_rev	cacttcgtggtctcacattCTTTGCACTCTTTTTTATGTTCTCTGC		65	2366	13
ORTHI1	AT5G39550	GACTTTCTCAACAATATACCGAAACATCTCAGATTTCTTCTTATCAAACTGTTCTGGTAGTCCCAAATATTTTCCGCCACCTCCCTCATTGTGTATTCTCAGGAGATTTCTCATTCTTCGCTTTGTGTCAATGACAGGAATCCAAACTTTGCGGTCTTTAATTGGCTAAGAGAGGTTGTGGCTTGGAAAACAAGATTTGAGGATTGTCGCTTCACATGGGTCCGACGAAATTCCAACATGGCAGCAGACACATTAGCTAAACATGCACTACCTTCACATACTTCTTATCATTTTTCTAATTTTACTCCTCATGTAATCACAGACATACTCCATCGTGACTTTGTCTCTGCAGTTCAATAATAAGATTGATGTTGATGAAAAAAAAAAAACTATTGACTT…	901	4428	pORTHI1_fwd	cactctgtggtctcaggagtgGACTTTCTCAACAATATACCGAAACATC	4429	pORTHI1_rev	cacttcgtggtctcacatTGTTGAAACGAGTGAGAGAGAGATTTAG		66	901	15
OFP8	AT5G19650	CATTTCTTCAACATGTTGAAAGAAACGATTGTGGAGAAGATTTATACATCAGTGTTCGACTTCGATGGTTACATTAATGAAAATTAGTTTTGAAAAATGTTAGTAGTCGGATGGACACAACAATACCTAATCTTTATAGACATTGCAGTTTTAAAACTTTACCTTGCGACGACTAAACATGCAATTTGATTAATGATCATATTTCAAGATTTTCAATATATATTCATTTTATTAAACAAAAGTCCATTAGGATAGATGGAATGTTTTCAGTTTCATCAAACTACCATTGATGATTTCAAAAAGTAAATCTTATTTGCAAGTTTTGGAAAATTTTGTTTATTGGTAAATGAATCTCTCCTTTTTCTTGTTACGAAAGTCAATGTTATCTATTTTATTTAC…	1199	4430	pOFP8_fwd	cactctgtggtctcaggagtgCATTTCTTCAACATGTTGAAAGAAACG	4431	pOFP8_rev	cacttcgtggtctcacattGTTTAGAGAATATCGAGAGAGACTAATGAAG		64	1199	16

### Sheet: Guide_RNAs_for_UASdCas9_plasmid
Category	Plasmid_Name	ATG_ID	Use Gene_name	GuideRNA Location	Targeting Guide RNA seq (in forward)	Number of Guide RNA per gene	Number of T2 generation seedlings of each T1 lines screened for root phenotypic experiments	Orderign Primer /oligo seq	Oligo Number	Oligo Name	F	R	Plasmid for Amplifying Guide RNA for golden gate cloning
Chromatin	HD2B_G2L1-HDA3_G2_L2-HDT4_G2L3	AT2G27840	HDT4	L1	GAGGTTTAAGAAGTCTCTTTAGG	1 x 3 gene	10,5,5,5	ATATATGGTCTCGATTGGAGGTTTAAGAAGTCTCTTTAGGGTTTTAGAGCTAGAAATAGC	4546	4546-Set2_HD2B_G2_L1_F	4546	ATATTATTGGTCTCAATCTCTTAGTCGACTCTACCAAT	pCBC-DT1T2
		AT5G22650	HD2B	L2	CTTCACGATTGATGCAGCCATGG			ATATTATTGGTCTCAAGATTGCTTCACGATTGATGCAGCCATGGGTTTTAGAGCTAGAAATAGC	4545	4545-Set2_HDA3_G2_L2_F	4545	4544	pCBC-DT2T3
		AT3G44750	HDA3	L3	TAAACTTCCTTTTCACAGGTAGG			ATTATTGGTCTCGAAACCCTACCTGTGAAAAGGAAGTTTACAATCACTACTTCGTCTCTAACCA	4544	4544-Set2_HDT4_G2_L3_R
Stemness	Tmo6_G1L1-G2L2-G3L3	AT5G60200	Tmo6	L1	ACATGGGATGGGAATGTGGGAGG	3 x 1 gene	25,10	ATATATGGTCTCGATTGACATGGGATGGGAATGTGGGAGGGTTTTAGAGCTAGAAATAGC	4543	4543-Set3_TMO6_G1_L1_F	4543	ATATTATTGGTCTCAATCTCTTAGTCGACTCTACCAAT	pCBC-DT1T2
		AT5G60200	Tmo6	L2	AACCAATTCGGAACGTGACTTGG			ATATTATTGGTCTCAAGATTGAACCAATTCGGAACGTGACTTGGGTTTTAGAGCTAGAAATAGC	4542	4542-Set3_TMO6_G2_L2_F	4542	4541	pCBC-DT2T3
		AT5G60200	Tmo6	L3	AATCTACATTTGATAGCCTGTGG			ATTATTGGTCTCGAAACCCACAGGCTATCAAATGTAGATTCAATCACTACTTCGTCTCTAACCA	4541	4541-Set3_TMO6_G3_L3_R
Chromatin	Orth1_G1L1-G2L2-G3L3	AT5G39550	Orth1	L1	TCGATAAGATCGTGACAGAATGG	3 x 1 gene	9,10,7	ATATATGGTCTCGATTGTCGATAAGATCGTGACAGAATGGGTTTTAGAGCTAGAAATAGC	4592	4592-Set4_Orth1_G1_L1_F	4592	ATATTATTGGTCTCAATCTCTTAGTCGACTCTACCAAT	pCBC-DT1T2
		AT5G39550	Orth1	L2	TATGACAAAGACGTGATTAGTGG			ATATTATTGGTCTCAAGATTGTATGACAAAGACGTGATTAGTGGGTTTTAGAGCTAGAAATAGC	4591	4591-Set4_Orth1_G2_L2_F	4591	4590	pCBC-DT2T3
		AT5G39550	Orth1	L3	CCACCACTAATCACGTCTTTGTC			ATTATTGGTCTCGAAACCCACCACTAATCACGTCTTTGTCCAATCACTACTTCGTCTCTAACCA	4590	4590-Set4_Orth1_G3_L3_R
Stemness	OFP8_G1L1-G2L2-G3L3	AT5G19650	OFP8	L1	TCGAGAGAGACTAATGAAGATGG	3 x 1 gene	7,8,6,6	ATATATGGTCTCGATTGTCGAGAGAGACTAATGAAGATGGGTTTTAGAGCTAGAAATAGC	4589	4589-Set5_OFP8_G1_L1_F	4589	ATATTATTGGTCTCAATCTCTTAGTCGACTCTACCAAT	pCBC-DT1T2
		AT5G19650	OFP8	L2	GATATAAGACTTTTGAGGGAAGG			ATATTATTGGTCTCAAGATTGGATATAAGACTTTTGAGGGAAGGGTTTTAGAGCTAGAAATAGC	4588	4588-Set5_OFP8_G2_L2_F	4588	4587	pCBC-DT2T3
		AT5G19650	OFP8	L3	CCCTCAAAAGTCTTATATCACAC			ATTATTGGTCTCGAAACCCCTCAAAAGTCTTATATCACACCAATCACTACTTCGTCTCTAACCA	4587	4587-Set5_OFP8_G3_L3_R
Stemness	LRP1_G1L1-G2L2-G3L3	AT5G12330	LRP1	L1	TCAGATTGTTAGATAGAGAGAGG	3 x 1 gene	7,5,3,8,5	ATATATGGTCTCGATTGTCAGATTGTTAGATAGAGAGAGGGTTTTAGAGCTAGAAATAGC	4586	4586-Set6_LRP1_G1_L1_F	4586	ATATTATTGGTCTCAATCTCTTAGTCGACTCTACCAAT	pCBC-DT1T2
		AT5G12330	LRP1	L2	CTATCTCTGCTCACACGCAGTGG			ATATTATTGGTCTCAAGATTGCTATCTCTGCTCACACGCAGTGGGTTTTAGAGCTAGAAATAGC	4585	4585-Set6_LRP1_G2_L2_F	4585	4584	pCBC-DT2T3
		AT5G12330	LRP1	L3	CCTTCTCTTAACAACTGATCTTT			ATTATTGGTCTCGAAACCCTTCTCTTAACAACTGATCTTTCAATCACTACTTCGTCTCTAACCA	4584	4584-Set6_LRP1_G3_L3_R
Stemness	BRXL1_G1L1-BRXL4_G1L2	AT2G35600	BRXL1	L1	ACCGTGAGTAATTTATAAGGTGG	1 x 2 gene	9,6,5	ATATATGGTCTCGATTGACCGTGAGTAATTTATAAGGTGGGTTTTAGAGCTAGAAATAGC	4583	4583-Set7_BRXL1_G1_L1_F	4583	4582	pCBC-DT1T2
		AT5G20540	BRXL4	L2	CCGCGTCTCACTACGGTAATTAC			ATTATTGGTCTCGAAACCCGCGTCTCACTACGGTAATTACAATCTCTTAGTCGACTCTAC	4582	4582-Set7_BRXL4_G1_L2_R	-	-	-
		-	-	L3	-			-	-	-
Cell cycle	NRP1_G1L1-NRP2_G1L2	AT1G18800	NRP1	L1	TACGTCACGTTACAGAAGAAGGG	1 x 2 gene	10,9,11	ATATATGGTCTCGATTGTACGTCACGTTACAGAAGAAGGGGTTTTAGAGCTAGAAATAGC	4581	4581-Set8_NRP1_G1_L1_F	4581	4580	pCBC-DT1T2
		AT1G74560	NRP2	L2	CCCTAAGTTCCCTTTTGCCCACT			ATTATTGGTCTCGAAACCCCTAAGTTCCCTTTTGCCCACTAATCTCTTAGTCGACTCTAC	4580	4580-Set8_NRP2_G1_L2_R	-	-	-
		-	-	L3	-				-	-
Cell cycle	Rack1b_G1L1-Rack1c_G1L2	AT1G48630	Rack1b	L1	AGAATACCGGGCCTTAATGCTGG	1 x 2 gene	12,7,5	ATATATGGTCTCGATTGAGAATACCGGGCCTTAATGCTGGGTTTTAGAGCTAGAAATAGC	4579	4579-Set9/10_Rack1b_G1_L1_F	4579	4578	pCBC-DT1T2
		AT3G18130	Rack1c	L2	CCTCGCAGAAACCACACTAAACC			ATTATTGGTCTCGAAACCCTCGCAGAAACCACACTAAACCAATCTCTTAGTCGACTCTAC	4578	4578-Set9_Rack1c_G1_L2_R	-	-	-
		-	-	L3	-			-	-	-
Cell cycle	Rack1b_G1L1-Rack1c_G1L2-Rack1a_G1L3	AT1G48630	Rack1b	L1	AGAATACCGGGCCTTAATGCTGG	1 x 3 gene	8,12,10	ATATATGGTCTCGATTGAGAATACCGGGCCTTAATGCTGGGTTTTAGAGCTAGAAATAGC	4579	4579-Set9/10_Rack1b_G1_L1_F	4579	ATATTATTGGTCTCAATCTCTTAGTCGACTCTACCAAT	pCBC-DT1T2
		AT3G18130	Rack1c	L2	GGTTTAGTGTGGTTTCTGCGAGG			ATATTATTGGTCTCAAGATTGGGTTTAGTGTGGTTTCTGCGAGGGTTTTAGAGCTAGAAATAGC	4577	4577-Set10_Rack1c_G1_L2_F	4577	4576	pCBC-DT2T3
		AT1G18080	Rack1a	L3	CCATGTGTAAGAAAGCGTGTTCT			ATTATTGGTCTCGAAACCCATGTGTAAGAAAGCGTGTTCTCAATCACTACTTCGTCTCTAACCA	4576	4576-Set10_Rack1a_G1_L3_R
Control	ARF7_G1L1-ARF19_G1L2	AT5G20730	ARF7	L1	CAGTTTGCTAGTGAATATGTCGG	1 x 2 gene	14,10	ATATATGGTCTCGATTGCAGTTTGCTAGTGAATATGTCGGGTTTTAGAGCTAGAAATAGC	4679	4679-Set11_ARF7_G1L1_F	4679	4678	pCBC-DT1T2
		AT1G19220	ARF19	L2	CGATTGGGATCGGATACATGCGG			ATTATTGGTCTCGAAACCCGCATGTATCCGATCCCAATCGAATCTCTTAGTCGACTCTAC	4678	4678-Set11_ARF19_G1L2_R	-	-	-
		-	-	L3	-			-	-	-
Cell cycle	SMR6_G1L1-G2L2-G3L3	AT5G40460	SMR6	L1	TGGCGCCAAACAAAAGACGGTGG	3 x 1 gene	11,11,10	ATATATGGTCTCGATTGTGGCGCCAAACAAAAGACGGTGGGTTTTAGAGCTAGAAATAGC	4715	Set_12-SMR6_G1_L1	4715	ATATTATTGGTCTCAATCTCTTAGTCGACTCTACCAAT	pCBC-DT1T2
		AT5G40460	SMR6	L2	CTCGCGGGAAAGTAAACTGGGGG			ATATTATTGGTCTCAAGATTGCTCGCGGGAAAGTAAACTGGGGGGTTTTAGAGCTAGAAATAGC	4716	Set_12-SMR6_G2_L2	4716	4717	pCBC-DT2T3
		AT5G40460	SMR6	L3	TCACTAAAAGGATATAAAGGCGG			ATTATTGGTCTCGAAACCCGCCTTTATATCCTTTTAGTGACAATCACTACTTCGTCTCTAACCA	4717	Set_12-SMR6_G3_L3
Cell cycle	SMR6_G1L1-SMR11_G2L2	AT5G40460	SMR6	L1	TGGCGCCAAACAAAAGACGGTGG	1 x 2 gene	10,8,8	ATATATGGTCTCGATTGTGGCGCCAAACAAAAGACGGTGGGTTTTAGAGCTAGAAATAGC	4715	Set_12-SMR6_G1_L1	4715	4718	pCBC-DT1T2
		AT2G28330	SMR11	L2	TTTGCAGAGGGTAAAGGACGAGG			ATTATTGGTCTCGAAACTTTGCAGAGGGTAAAGGACGAGGAATCTCTTAGTCGACTCTAC	4718	Set_13-SMR11_G1_L2	-	-	-
		-	-	L3	-			-	-	-
Stemness	AIL6_G1L1-G2L2-G3L3	AT5G10510	AIL6	L1	TGTCACCAATGGAGATGTTGAGG	3 x 1 gene	9,7,9	ATATATGGTCTCGATTGTGTCACCAATGGAGATGTTGAGGGTTTTAGAGCTAGAAATAGC	4722	Set_15-AIL6_G1_L1	4722	ATATTATTGGTCTCAATCTCTTAGTCGACTCTACCAAT	pCBC-DT1T2
		AT5G10510	AIL6	L2	TATAATCTCAGGCTCAGCAAAGG			ATATTATTGGTCTCAAGATTGTATAATCTCAGGCTCAGCAAAGGGTTTTAGAGCTAGAAATAGC	4723	Set_15-AIL6_G2_L2	4723	4724	pCBC-DT2T3
		AT5G10510	AIL6	L3	AAAGTTCTAATGTGCAGAAAAGG			ATTATTGGTCTCGAAACCCTTTTCTGCACATTAGAACTTTCAATCACTACTTCGTCTCTAACCA	4724	Set_15-AIL6_G3_L3
